# Insights into strepsipteran flight

**DOI:** 10.64898/2026.01.26.701776

**Authors:** Marisano James

**Affiliations:** University of California at Davis Department of Evolution and Ecology Davis, California, United States of America

**Keywords:** sex pheromone, wing loading, power loading, flight muscle ratio (FMR), halteres, vision

## Abstract

Because Strepsiptera can fly vertically from a standing start, at least ¼ of their body mass must be dedicated to flight muscle. Adult male Strepsiptera also do not feed and die within a few hours of eclosing, so much normal adult insect anatomy has been discarded, leading to a flight muscle to total mass ratio (FMR) of at least 30%—this is medial for Hymenoptera, but as the *lower* bound for Strepsiptera, it indicates substantial aerial ability. On account of their high FMR and low wing loading, Strepsiptera are capable of widely varied flight. Moreover, the often incongruous descriptions thereof (that they fly slowly, fly quickly, are clumsy, are graceful, etc.) are paralleled in well-established phases of sex pheromone tracking in moths. For nearly all of their brief eclosed adult lives, male Strepsiptera are airborne, for which they are well-adapted. Correspondingly, strepsipteran propagation is utterly dependent on flight. Thus, flight is the lens through which much strepsipteran ecology is clarified. Accordingly, I photographed free-flying *Triozocera texana* (nocturnal) in the field and analyzed the images. Strepsipteran wings are remarkably flaccid and potentially teneral, leading to certain flight advantages. At night, spatial acuity is especially poor in tiny insects, but halteres apparently compensate so well that even later derived diurnal Strepsiptera identify calling females chemotactilely—not visually—and shun resolution for high sensitivity. Future directions are discussed, as well as experimental techniques that are problematic when applied to Strepsiptera.
