## Supplementary material for "Insights into strepsipteran flight": Data of body offset supplemental experiment

### Sheet: Sheet1
Wingstroke amplitude from single images
Day 1: Measured from left wing, body turning clockwise (i.e., toward the viewer's left)
CW ∡ offset (°)	Image	Actual ∡ (°)	Apparent ∡ (°)		% error
0	IMG_4347	90	89.78		-0.00244444
10	IMG_4348	90	90.75		0.00833333
20	IMG_4349	90	90.33		0.00366667
30	IMG_4350	90	90.5		0.00555556
40	IMG_4351	90	92.6		0.0288889
50	IMG_4352	90	90.12		0.00133333
60	IMG_4354	90	90.62		0.00688889
0	IMG_4355	160	159.9		-0.000625
10	IMG_4356	160	160.72		0.0045
20	IMG_4357	160	160.79		0.0049375
30	IMG_4359	160	162.5		0.015625
40	IMG_4360	160	164.1		0.025625
50	IMG_4361	160	167.58		0.047375
60	IMG_4362	160	169.56		0.05975
0	IMG_4371	150	147.02		-0.0198667
10	IMG_4369	150	146.87		-0.0208667
20	IMG_4368	150	148.35		-0.011
30	IMG_4367	150	151.07		0.00713333
40	IMG_4366	150	156.54		0.0436
50	IMG_4365	150	157.58		0.0505333
60	IMG_4364	150	161.84		0.0789333

### Sheet: Sheet2
Wingstroke amplitude from single images
Day 2: Measured from right wing, body turning CW (i.e., toward the viewer's left)
viewing angle: head-on
CW ∡ offset (°)	Image	Actual ∡ (°)	Apparent ∡ (°)		% error
0	IMG_4376	150	148.94		-0.00706667
10	IMG_4377	150	148.48		-0.0101333
20	IMG_4378	150	151.4		0.00933333
30	IMG_4379	150	153.4		0.0226667
40	IMG_4380	150	156.53		0.0435333
50	IMG_4381	150	160.38		0.0692
60	IMG_4382	150	161.28		0.0752
70	IMG_4383	150	166.79		0.111933
80	IMG_4384	150	177.65		0.184333
90	IMG_4385	150	179.28		0.1952
viewing angle: slightly below (unknown angle; maybe 5°)
0	IMG_4387	150	148.02		-0.0132
10	IMG_4388	150	148.04		-0.0130667
20	IMG_4389	150	151.06		0.00706667
30	IMG_4390	150	154.63		0.0308667
40	IMG_4391	150	159.76		0.0650667
50	IMG_4392	150	161.18		0.0745333
60	IMG_4393	150	169.34		0.128933
70	IMG_4394	150	171.65		0.144333
80	IMG_4395	150	175.82		0.172133
90	IMG_4396	150	177.74		0.184933
viewing angle: slightly below (~5°), but with wings displaced forward 30° to simulate normal wing position
0	IMG_4409	150	145.13		-0.0324667
10	IMG_4410	150	144.24		-0.0384
20	IMG_4411	150	146.56		-0.0229333
30	IMG_4412	150	143.85		-0.041		The (vertical) protractor was clearly displaced in this trial.
40	IMG_4413	150	147.4		-0.0173333
50	IMG_4414	150	148.87		-0.00753333
60	IMG_4415	150	149.15		-0.00566667
70	IMG_4416	150	154.54		0.0302667
80	IMG_4417	150	156.94		0.0462667
90	IMG_4418	150	161.2		0.0746667
120	IMG_4420	150	179.52		0.1968
These experiments were conducted in a relatively unmaintained house attic. The floor was slanted and not entirely stable. On several occasions, the metal rod I used as a representation of the vertical halteres, fell off the aparatus as I returned from adjusting the angular displacement of the model insect (because the floor moved as I walked between the model and the camera; it then settled back …
